## Supplementary Table 1 for "Bacterial diadenylate cyclase domains synthesize diverse nucleotide signals in anti-phage defense"

### Sheet: Sequences used
System	Genes/proteins	Abbreviation	Species	GenBank Accession	Amino acid sequence
DS-2 CBASS	DS-2C (CdaG)	Ec	Escherichia coli strain ECOR31	WP_001593457.1	MAGSIINLFMWGYQDSYRIHIQILARNVLKKLGAPADAEVLLVGARRPGSKNANPICVEPEDGKWHLSLFEGLLDSVESIYKNHRLQSMIFGDGPSMRDKPEWIRRDSVRTSVSKALDAFDTEQNVTSFCGESRRIDDYYVTPVIQIPNDTFEKFPPLLSKSVDESQQGHGFRSLIHAAMYAVLREATEELHNPDPGRFIHGSMRDAEEIIRIAANDFLHTAGLSIERRYIHTDLFDALNLVSSLMYEGAKGIGQLILVDPDNEAVEFLAKFVEPVPFREPRWVRKVLQMAASGVGIIANSQYIYGLGRLKKSHDPSAQDAFTVDFIDHYHWQLYCGNQALLLSQYAVPKLPQEPFDKAAFLANYARLFPLSSQDSGLHLWNLLMTQTSQGHGSMIVVA…
DS-2 CBASS	DS-2C (CdaG)	Fo	Flagellimonas okinawensis	WP_275648334.1	MNTNNGNVIELFMWGYQRHAQISVQVSAEGLFNHLDKELNPKVFFVGVLVEEKENRHPICLEPDDTAFHVSCFSDVKALTSELVKVDGESRIMHSHPNAQENHNNRILKRAYKKAVLKILQRESVYGDEAFFVAYPTLVEGYLVFTVLTLDKKVLSKYYSLTNDKWNDHFDISRSFIESCINTFLNECTYELKDPDRGINFLSRRADELLRDSSRNFMYTISSAGGNLDGLHGLYNACNEIASMKYEGTEGLGGLIVAPSSHDNIRMILELKQPIKMRNHRKVRKFLELVDSESYIISDSALIYGLGKLIGKYNPKDENIFVISFKNHLKWEILHDDNPLMVVEYGIPNLPKEKINRDKFYGDFPRLFKGIKKKQIDALWEVTMEATKQKSGAMLIISS…
DS-2 CBASS	DS-2C (CdaG)	Sd	Streptomyces dysideae	WP_159054633.1	MSERIIEQFMWGFQHNFRFSVEFEVERAFKEIEFKADARCILVGFEVTDGHIFPICVEQGEGLYKSEDLSGVRRLAIEKYRNNPESSVLHSHPRVRRLRQESLMNRMRAEAIEETLGSLDGQSDRIFFASNSVRVGDYDVHVIISTDKQTVARVPQIVTTMSDRMPVLQSLVHAVIWEILGRAEKALYLPEAGSGLNVLGASTGEIVRTATEHMLRTMMYCINYWFASDLHLLMNQLSALPYEGREGAGRLVLAKADNPAIDVSVKLASPVKSGNTLAIRKLLEGSGATADVLSDGEKIYGLGTVRSDYDPSTESVFSVRFLRRGYWELSHADTVLLAVRDGIPSLPQHVLDVEYLLDLCDRLFPESDDDVLVQAARAVGKHRHGAMLVISADAAGEAK…
DS-2 CBASS	DS-2C (CdaG)	Ew	Erythrobacter westpacificensis	WP_346034056.1	MKTIDQFMWGYQEHFRIHYEILTQNVFEAIGFEGKPKVFLVGLAMSDREVRHEACVEPETGFPDQDFFSSLPKRVTEGVPKHPSQQMFYGDEVTNREKPENIRRQVITEEVLNLLASEDERSGLRSFASLAAPVDNHYVVTVIQVPKGNLDVHPLIPFRWMQENAETNLLMECVRKILGQAQYETYRSWPEPGRTLGSEMQLETHEIAVRAAKSLMRVPFIAGDMMNSGLFEPLEQVTQLMYEGQVSKGRIVLAAADDPNVDYVLRFSNPVSLQQTRWLRKLLQMATRETALISGYGKVYGLGSTSDISTEPYAIDVVDRHQWDFRRGSTIYMNMRAGRPTLPKEPISSERLKENMTRIFENISDASVARAKNVMDILFQLGRGSMIVFADDAAKEAGR…
-	DS-2C (CdaG)	He	Hymenobacter elongatus	WP_135497563.1	MPRPRMSMWDHQSLFRVTAQLFADGIFNLLDRNLKPEVFLLGLASARETDEPQAVVIEPATHRYSPANFA SVKALAADLESDGPRDMVYHLYSTDQDRYEKLRWYDLMRRSTLQLLTNLTEHRGEDRISFCSLPVSLYGY LVVVVLQLSSEAYHSYYALPTQQRGTRSPSLLNAAVHEFLQDCSRALRESDTDEDRPVLDRDYNELLRAA GRRFMLRAAAGTHGLYDACNGVAALRHEGDEGIGTMLVARRHHPAVVPVLTLETPIPLRDHRSIRKLLEL SEGRTSLITDASDVFGLGHAVEPSDPHYEPLFTVHFTKHYSWELSHNDHVMMKVVSNTPRLPQGRVDAEN FARAVHRSFPGVDEPGIAYLWELTQKATKQTNGTILVISEGAAQ…
-	DS-2C (CdaG)	Hw	Hymenobacter wooponensis	WP_135529717.1	MLSPLPLISAPPVAFGHPLPLPDSYSIWPYQARFRQAAQVVATGIFEALDDDLDPYVFLLAIPADPDEDSATVCLEPEDCGFDATAFAGTIARGQYLQLTSDWAPADPEVMPEPVILRRQHAMGLRRSVQEVLEEIDNQGKRVSFAGFPIQIDQHFVIPVLQLNRKVMNGYPTLQPNRFYTDGRILPHSLLKAAIVRFNEECLKSLTEPEPGSGLLVRPRDTDELVRAAGQLFMDTPAQDIGMNPSAAKLFATCNTISSLRYEGAEGVGKMILARRGHPNLTEIFALTCPTPLTDYRAVRKLLEMTTEDVSLLADAENVYALGRQIGHYDTTREDLFVINFVNHYAWEFQHDGQVLMRAHYGLPSLPRTHLNRNKFRRDLKRTFHLTDLEKVERLWDVV…
Panoptoo	DisA_N (PanS)	Ko	Klebsiella oxytoca KONIH4	WP_071889451.1	MTKELLYELLHDIWKISNHSNFTGIGVIICNDTKNLSITNLRDTNPIQNGSTIDLLSDISSKDNKYHDGFHILDESGNITHIAQYFSPQIIPSIWFDRSRFVGGRFVAALYGSFIEEIKFTGIVSEGGRLSIFENGKETHYEELQ
Panoptoo	DisA_N (PanS)	Fs	Flavihumibacter sp. UBA7668	WP_290791735.1	MIDRLAHLLLQIKTHRPKKFSGLGVVLYENLEHLPVSPLREGEYFTDMPIKNFDLIFQYLVEISSADNIWHDGFHLISSDFHLTHFSQYFSTPIVDSATIDFAYGSRHRTALYGSYLKDVLACGVVSSDFNAVIFHKGYKQIIDGSRPL
Panoptoo	DisA_N (PanS)	Vc	Vibrio coralliirubri DSM 27495	WP_086774689.1	MTQSDFRDLMYKIKADACSDFSGVGVIVSDSPASLPIVSLRDTSPKLSGSVVEILAELSSYRSKYHDGFHILNRKGEITHVAQYFSPPIIKELNIDTVRPVGGRFVAALFGSAIPDVIMTGVISERHGLSIFVGGKEVYFEKA
Panoptoo	PanS	Ec	Escherichia coli ECC-Z	WP_023568226.1	MTKELLYELLHDIWKISNHSNFSGIGVIICNDTKNLSITNLRDTNPIQNGSTIDLLSEISNKNNTYHDGFHILDDSGKIIYTAQYFSPPIIPNVWFDRSRLVGGRFVAALYGSFIEEIQLTGIVSEGGRLSIFQNGKEIHYEELQ
Panoptoo	PanE	Ec	Escherichia coli ECC-Z	WP_023568227.1	MINLIPIGKVISLIAVAYAVICCLILWAVYDENMTFSSAVSIATGGSLLLNALLLSLFYFGWRWLWKALPILNDLLFPDLNGTWDMVIHWEWGDKKGTSRANATIKQTFLKIGMDVEAEGSDSQTLVAKPKKDEETGRAVLYYVFLTTPKHKANFDEEAPYRGTAILKLSLKGKRKLNGNYFTSRKTVGHYELTRIE
Panoptoo	PanS	Gs	Giesbergeria sp.	WP_300077414.1	MNISPTHSVGKVMALLREVWAVAPPDFSGIGIVLYVPPLTLPTISLRSADKPVVRLPIASDGMASFLASISGKSSPWHDGFHLVDSRAFSLTHIAQFVAAPLSTNRVQLQFGGARHMTALLASQVAGITCTAVLATDGRASVYEAGFCALEELFR
Panoptoo	PanE	Gs	Giesbergeria sp.	WP_300077417.1	MSNLTLTKAELTRLLSVFTWISFGIFALIAFIQLETLQKDYWLSLRYMSYGIAAASAALFFFITWAWKWS WVARLMRRSVVHGVWAGRLQSDFKKEGGGSVDLPIVFVIRQTYLTLSVRSLTRSQRGTSSLEALSRDEKT QDTHLSYVFKLDQPWVPGGKYGSGAGELRLEASDTILRGVYWTDSPTHGTLRLKRVSPDVEGISCFEDAL RKFPA
Panoptoo	PanS	As	Aeromonas salmonicida	WP_162265160.1	MTRHDFTSLLYDVWVKSGDDFSGVGIIVCDDTDHLPIVNLRDMNIDFYGTLSDVLSALSKKKGKYHDGFHIINKKGELTHVSQYFSPPIIRDASFDRYRLVGGRFVAALFGSSIPGVIMTGIVSEGHKLSIFENGQEVHYKELK
Panoptoo	PanS	Pm	Pseudomonas marginalis	WP_143045105.1	MGDEVMLERLVDLLRDITALSGQEFSGLGVIVLEDGINLPVFPMRVDLEVNGMTDSVRCLAEISNPNNDLHDGFHILNSDLRIVSLTQYFSPPIPPGILPNRSRAFGGRYLAALFGSLLPGVIFTGISTPRLGIVVFKDGSEVYFQEV
Panoptoo	PanS	Ps	Pantoea stewartii	WP_262960099.1	MTKDNLHKLLFNIWKKSSYMDFSGVGIIVCNTPENLPITNLRDTTPVKNSSTLELLSSISNKNNEYHDGFHVLDELGNISYIAQYFSPQIIKNISFDRSRLIGGRFVAALYGSCIAEVKITGIVSEGNRLSIFDAGKEVYYEELQ
Panoptoo	PanS	Re	Rhizobium etli	WP_155249473.1	MTDVLIKVLFEIIVSIKKRAPSNFSGTGILMSDDVASLPLFPLRTTPPLLKTSYTVDALLEISQLSSDYHDGFHVISSSGVLMRVAQYFSPPIVENITIDRTKKFGGRYLAAAFGSALPSVIATGIIGNDLAESIFAGGKDVTAEYL
Panoptoo	PanS	Sa	Shewanella algae	WP_208128272.1	MLENRSQEALVMLVDTLTQVKLLATHDFSGIGLVVYKDIKNIPIFPLQQQNFKTDPNDFVSDLLEISSYGSEYHDGFHFISEGFEISHVAQYFSPPIISNAKVDHSKALGGRFMAALFGSYVQGVLLTGILTRGNGIKIFEHGNTVYSKCWHKI
Panoptoo	PanS	Vp	Variovorax paradoxus	WP_208509607.1	MTMKVLPPRADIIERMKATLSRIHTLAGTEFSGIGLVVHNSEPNLPVFPLRPNAELPVDREIEPFLAAISSTTNDLHDGFHLLSIDWKLTALSQYFSPPILANAEINWKRKFGGRYLAAQFGSALPGVQICAIATSSLGLAIFNGGREIYFERL
Panoptoo	PanS	Wc	Wohlfahrtiimonas chitiniclastica	WP_213417232.1	MDEINLSINKMVNILEKILDETSDFSGLGLILYEDISLIPIFPMRKDVPYCQQDLMSALEKISSYKSSFHDGFHLLNTDFQLTHISQYFSPPIIQNVKLVRNEGFGGRYLAALFGSYIPGVRLIGIASTNFGIAIFRNGEEIYYRKPKSDSFS
